# Genomics-driven monitoring of *Fraxinus latifolia* (Oregon Ash) for conservation and EAB-resistance breeding

**DOI:** 10.1101/2024.08.22.609160

**Authors:** Anthony E. Melton, Trevor M. Faske, Richard A. Sniezko, Tim Thibault, Wyatt Williams, Thomas Parchman, Jill A. Hamilton

## Abstract

Understanding the evolutionary processes underlying range-wide genomic variation is critical to designing effective conservation and restoration strategies. Evaluating the influence of connectivity, demographic change, and environmental adaptation for threatened species can be invaluable to proactive conservation of evolutionary potential. In this study, we assessed genomic variation across the range of *Fraxinus latifolia*, a foundational riparian tree native to western North America recently exposed to the invasive emerald ash borer (*Agrilus planipennis*; EAB). Over 1,000 individuals from 61 populations were sequenced using reduced representation (ddRAD-seq) across the species’ range. Strong population structure was evident along a latitudinal gradient, with population connectivity largely maintained along central valley river systems, and a center of diversity coinciding with major river systems central to the species’ range. Despite evidence of connectivity, estimates of nucleotide diversity and effective population size were low across all populations, suggesting the patchy distribution of *F. latifolia* populations may impact its long-term evolutionary potential. Range-wide estimates of genomic offset, which indicate genomic change required to adjust to future climate projections, were greatest in the eastern and lowest in the southern portions of the species’ range, suggesting the regional distribution of genomic variation may impact evolutionary potential longer-term. To preserve evolutionary capacity across populations needed for development of climate-resilient, EAB-resistant breeding programs, prioritizing conservation of range-wide genomic diversity will provide a foundation for species management long-term.
