## Supplementary material for "Genomics-driven monitoring of *Fraxinus latifolia* (Oregon Ash) for conservation and EAB-resistance breeding": Table S2

### Sheet: TableS2
Table S2. Group probabilities from 'gbs2ploidy' estploidy.
Sample	Population	Group 1 (diploid) probability	Group 2 (tetraploid) probability
FRALAT_BC_DUN_10	DUN	1	1.02774e-19
FRALAT_BC_DUN_11	DUN	1	3.49605e-19
FRALAT_BC_DUN_12	DUN	1	7.56837e-28
FRALAT_BC_DUN_13	DUN	1	5.5504e-29
FRALAT_BC_DUN_14	DUN	1	1.36015e-26
FRALAT_BC_DUN_19	DUN	1	7.3369e-22
FRALAT_BC_DUN_1	DUN	1	3.42785e-32
FRALAT_BC_DUN_20	DUN	1	5.03306e-23
FRALAT_BC_DUN_2	DUN	1	2.86318e-27
FRALAT_BC_DUN_3	DUN	1	2.08081e-12
FRALAT_BC_DUN_4	DUN	1	2.35027e-12
FRALAT_BC_DUN_5	DUN	1	3.78914e-15
FRALAT_BC_DUN_6	DUN	1	1.27628e-27
FRALAT_BC_DUN_7	DUN	1	1.21955e-28
FRALAT_BC_DUN_8	DUN	1	9.1973e-27
FRALAT_BC_DUN_9	DUN	1	1.33658e-22
FRALAT_CA_AKR_10	AKR	5.53293e-12	1
FRALAT_CA_AKR_11	AKR	3.45093e-20	1
FRALAT_CA_AKR_12	AKR	1.60381e-17	1
FRALAT_CA_AKR_1	AKR	9.64123e-19	1
FRALAT_CA_AKR_2	AKR	3.90644e-21	1
FRALAT_CA_AKR_3	AKR	4.71796e-26	1
FRALAT_CA_AKR_4	AKR	9.26311e-25	1
FRALAT_CA_AKR_5	AKR	5.92808e-21	1
FRALAT_CA_AKR_6	AKR	1.17366e-07	1
FRALAT_CA_AKR_7	AKR	1.35707e-11	1
FRALAT_CA_AKR_8	AKR	2.21625e-10	1
FRALAT_CA_AKR_9	AKR	3.13517e-28	1
FRALAT_CA_ASH_10	ASH	1	3.75685e-25
FRALAT_CA_ASH_1	ASH	1	9.85606e-19
FRALAT_CA_ASH_2	ASH	1	5.7366e-21
FRALAT_CA_ASH_3	ASH	1	1.25071e-21
FRALAT_CA_ASH_5	ASH	1	1.53748e-25
FRALAT_CA_ASH_6	ASH	1	1.45151e-21
FRALAT_CA_ASH_7	ASH	1	1.77631e-25
FRALAT_CA_ASH_8	ASH	1	1.96031e-23
FRALAT_CA_ASH_9	ASH	1	1.11505e-27
FRALAT_CA_BRC_10	BRC	1	2.20501e-22
FRALAT_CA_BRC_11	BRC	1	3.29315e-19
FRALAT_CA_BRC_12	BRC	1	2.66144e-20
FRALAT_CA_BRC_13	BRC	1	7.5165e-18
FRALAT_CA_BRC_14	BRC	1	5.13844e-18
FRALAT_CA_BRC_15	BRC	1	4.41797e-20
FRALAT_CA_BRC_16	BRC	1	2.09828e-17
FRALAT_CA_BRC_17	BRC	1	3.24793e-19
FRALAT_CA_BRC_18	BRC	1	1.69462e-19
FRALAT_CA_BRC_19	BRC	1	4.8515e-18
FRALAT_CA_BRC_1	BRC	1	1.50103e-19
FRALAT_CA_BRC_20	BRC	1	3.42753e-20
FRALAT_CA_BRC_2	BRC	1	1.30008e-19
FRALAT_CA_BRC_3	BRC	1	5.06513e-21
FRALAT_CA_BRC_4	BRC	1	1.27126e-18
FRALAT_CA_BRC_5	BRC	1	1.46596e-19
FRALAT_CA_BRC_6	BRC	1	7.47717e-19
FRALAT_CA_BRC_7	BRC	1	6.48272e-20
FRALAT_CA_BRC_8	BRC	1	1.55509e-20
FRALAT_CA_BRC_9	BRC	1	2.35874e-19
FRALAT_CA_BRN_10	BRN	1	1.03536e-18
FRALAT_CA_BRN_11	BRN	1	4.71904e-19
FRALAT_CA_BRN_12	BRN	1	1.16522e-18
FRALAT_CA_BRN_13	BRN	1	1.82702e-19
FRALAT_CA_BRN_14	BRN	1	1.36226e-19
FRALAT_CA_BRN_15	BRN	1	3.5053e-21
FRALAT_CA_BRN_16	BRN	1	1.52649e-17
FRALAT_CA_BRN_17	BRN	1	5.36893e-19
FRALAT_CA_BRN_18	BRN	1	3.23924e-18
FRALAT_CA_BRN_19	BRN	1	1.62497e-20
FRALAT_CA_BRN_1	BRN	1	1.34871e-16
FRALAT_CA_BRN_20	BRN	1	9.65794e-20
FRALAT_CA_BRN_2	BRN	1	2.35181e-21
FRALAT_CA_BRN_3	BRN	1	5.23081e-17
FRALAT_CA_BRN_4	BRN	1	4.86933e-17
FRALAT_CA_BRN_5	BRN	1	1.80798e-20
FRALAT_CA_BRN_6	BRN	1	4.46502e-18
FRALAT_CA_BRN_7	BRN	1	6.10214e-21
FRALAT_CA_BRN_8	BRN	1	1.05099e-18
FRALAT_CA_BRN_9	BRN	1	6.07487e-19
FRALAT_CA_CHI_10	CHI	1	1.31951e-20
FRALAT_CA_CHI_11	CHI	1	2.14386e-19
FRALAT_CA_CHI_12	CHI	1	2.74947e-19
FRALAT_CA_CHI_13	CHI	1	1.15799e-20
FRALAT_CA_CHI_14	CHI	1	1.22471e-17
FRALAT_CA_CHI_15	CHI	1	6.89817e-20
FRALAT_CA_CHI_16	CHI	1	1.70579e-18
FRALAT_CA_CHI_17	CHI	1	4.34931e-17
FRALAT_CA_CHI_18	CHI	1	9.25727e-27
FRALAT_CA_CHI_19	CHI	1	6.06322e-19
FRALAT_CA_CHI_1	CHI	1	3.4391e-20
FRALAT_CA_CHI_20	CHI	1	3.5746e-19
FRALAT_CA_CHI_2	CHI	1	1.39217e-21
FRALAT_CA_CHI_3	CHI	1	5.35096e-18
FRALAT_CA_CHI_4	CHI	1	3.45867e-18
FRALAT_CA_CHI_5	CHI	1	2.53618e-18
FRALAT_CA_CHI_6	CHI	1	2.62017e-19
FRALAT_CA_CHI_7	CHI	1	2.72172e-16
FRALAT_CA_CHI_8	CHI	1	2.98347e-18
FRALAT_CA_CHI_9	CHI	1	1.83416e-19
FRALAT_CA_CNR_10	CNR	1	1.61906e-22
FRALAT_CA_CNR_11	CNR	1	3.95356e-11
FRALAT_CA_CNR_12	CNR	1	2.96641e-18
FRALAT_CA_CNR_13	CNR	1	5.64011e-19
FRALAT_CA_CNR_14	CNR	1	1.77907e-16
FRALAT_CA_CNR_15	CNR	1	9.46978e-18
FRALAT_CA_CNR_16	CNR	0.999966	3.37665e-05
FRALAT_CA_CNR_17	CNR	1	3.14126e-18
FRALAT_CA_CNR_18	CNR	1	7.69313e-23
FRALAT_CA_CNR_19	CNR	1	4.60426e-24
FRALAT_CA_CNR_1	CNR	1	2.51016e-27
FRALAT_CA_CNR_20	CNR	1	1.4302e-17
FRALAT_CA_CNR_2	CNR	1	3.47078e-19
FRALAT_CA_CNR_3	CNR	1	6.64673e-21
FRALAT_CA_CNR_4	CNR	1	3.96833e-22
FRALAT_CA_CNR_5	CNR	1	1.98743e-20
FRALAT_CA_CNR_6	CNR	1	8.14756e-19
FRALAT_CA_CNR_7	CNR	1	4.96274e-18
FRALAT_CA_CNR_8	CNR	1	1.28713e-18
FRALAT_CA_CNR_9	CNR	1	8.43364e-18
FRALAT_CA_EEL_10	EEL	1	6.49438e-17
FRALAT_CA_EEL_11	EEL	1	4.55135e-17
FRALAT_CA_EEL_12	EEL	1	3.48781e-31
FRALAT_CA_EEL_13	EEL	1	8.9926e-17
FRALAT_CA_EEL_14	EEL	1	9.89177e-19
FRALAT_CA_EEL_15	EEL	1	7.77601e-19
FRALAT_CA_EEL_16	EEL	1	5.60366e-19
FRALAT_CA_EEL_17	EEL	1	5.65251e-19
FRALAT_CA_EEL_18	EEL	1	2.70691e-23
FRALAT_CA_EEL_19	EEL	1	5.42143e-20
FRALAT_CA_EEL_1	EEL	1	8.13687e-18
FRALAT_CA_EEL_20	EEL	1	1.3335e-18
FRALAT_CA_EEL_2	EEL	1	8.27349e-17
FRALAT_CA_EEL_3	EEL	1	6.26e-20
FRALAT_CA_EEL_4	EEL	1	8.43033e-17
FRALAT_CA_EEL_5	EEL	1	6.19391e-19
FRALAT_CA_EEL_6	EEL	1	1.21365e-17
FRALAT_CA_EEL_7	EEL	1	8.74864e-18
FRALAT_CA_EEL_8	EEL	1	1.289e-15
FRALAT_CA_EEL_9	EEL	1	4.96737e-17
FRALAT_CA_HUM_10	HUM	1	2.5093e-20
FRALAT_CA_HUM_11	HUM	1	5.20539e-26
FRALAT_CA_HUM_12	HUM	1	3.5796e-22
FRALAT_CA_HUM_13	HUM	1	2.81555e-15
FRALAT_CA_HUM_14	HUM	1	5.91389e-10
FRALAT_CA_HUM_15	HUM	1	1.58329e-22
FRALAT_CA_HUM_16	HUM	1	5.88223e-18
FRALAT_CA_HUM_17	HUM	1	1.19244e-10
FRALAT_CA_HUM_18	HUM	1	2.1848e-13
FRALAT_CA_HUM_19	HUM	1	3.62635e-25
FRALAT_CA_HUM_1	HUM	1	4.74638e-22
FRALAT_CA_HUM_20	HUM	1	1.28135e-16
FRALAT_CA_HUM_2	HUM	1	8.28252e-19
FRALAT_CA_HUM_3	HUM	1	1.77589e-21
FRALAT_CA_HUM_4	HUM	2.47488e-14	1
FRALAT_CA_HUM_5	HUM	1	8.78376e-26
FRALAT_CA_HUM_6	HUM	1	2.74405e-21
FRALAT_CA_HUM_7	HUM	1	1.82494e-23
FRALAT_CA_HUM_8	HUM	1	6.31935e-11
FRALAT_CA_HUM_9	HUM	0.999993	6.68879e-06
FRALAT_CA_IND_10	IND	1	6.57299e-22
FRALAT_CA_IND_11	IND	1	3.01041e-18
FRALAT_CA_IND_12	IND	1	1.26875e-20
FRALAT_CA_IND_13	IND	1	9.00723e-22
FRALAT_CA_IND_14	IND	1	4.41003e-19
FRALAT_CA_IND_15	IND	1	3.02173e-19
FRALAT_CA_IND_16	IND	1	3.49901e-26
FRALAT_CA_IND_17	IND	1	1.20859e-18
FRALAT_CA_IND_18	IND	1	4.62533e-19
FRALAT_CA_IND_19	IND	1	1.48735e-18
FRALAT_CA_IND_1	IND	1	7.28805e-18
FRALAT_CA_IND_20	IND	1	3.69129e-18
FRALAT_CA_IND_2	IND	1	5.81055e-19
FRALAT_CA_IND_3	IND	1	1.46667e-18
FRALAT_CA_IND_4	IND	1	1.70713e-20
FRALAT_CA_IND_5	IND	1	1.37041e-19
FRALAT_CA_IND_6	IND	1	9.07692e-19
FRALAT_CA_IND_7	IND	1	2.56307e-18
FRALAT_CA_IND_8	IND	1	5.44246e-20
FRALAT_CA_IND_9	IND	1	3.87295e-20
FRALAT_CA_KLA_10	KLA	1	1.08973e-19
FRALAT_CA_KLA_11	KLA	1	9.07554e-19
FRALAT_CA_KLA_12	KLA	1	1.052e-18
FRALAT_CA_KLA_13	KLA	1	1.01587e-21
FRALAT_CA_KLA_14	KLA	1	2.11787e-19
FRALAT_CA_KLA_15	KLA	1	6.61027e-18
FRALAT_CA_KLA_16	KLA	1	1.48647e-17
FRALAT_CA_KLA_17	KLA	1	2.59055e-18
FRALAT_CA_KLA_18	KLA	1	9.44089e-18
FRALAT_CA_KLA_19	KLA	1	8.10335e-20
FRALAT_CA_KLA_1	KLA	1	7.88835e-19
FRALAT_CA_KLA_20	KLA	1	1.29153e-19
FRALAT_CA_KLA_2	KLA	1	5.00588e-18
FRALAT_CA_KLA_3	KLA	1	1.1561e-18
FRALAT_CA_KLA_4	KLA	1	1.35135e-19
FRALAT_CA_KLA_5	KLA	1	2.96962e-17
FRALAT_CA_KLA_6	KLA	1	8.2581e-23
FRALAT_CA_KLA_7	KLA	1	4.01697e-18
FRALAT_CA_KLA_8	KLA	1	1.50039e-19
FRALAT_CA_KLA_9	KLA	1	2.66854e-17
FRALAT_CA_KRL_10	KRL	7.37361e-13	1
FRALAT_CA_KRL_11	KRL	2.37736e-19	1
FRALAT_CA_KRL_12	KRL	1.13892e-20	1
FRALAT_CA_KRL_15	KRL	2.09107e-09	1
FRALAT_CA_KRL_18	KRL	0.000228774	0.999771
FRALAT_CA_KRL_19	KRL	3.07446e-12	1
FRALAT_CA_KRL_20	KRL	0.00120493	0.998795
FRALAT_CA_KRL_2	KRL	3.49609e-07	1
FRALAT_CA_KRL_3	KRL	4.46803e-14	1
FRALAT_CA_KRL_4	KRL	3.85841e-10	1
FRALAT_CA_KRL_5	KRL	4.44422e-12	1
FRALAT_CA_KRL_8	KRL	1.28745e-06	0.999999
FRALAT_CA_MAD_10	MAD	1	9.16939e-18
FRALAT_CA_MAD_11	MAD	1	1.52922e-17
FRALAT_CA_MAD_12	MAD	1	5.3704e-20
FRALAT_CA_MAD_13	MAD	1	1.45143e-16
FRALAT_CA_MAD_14	MAD	1	3.31968e-18
FRALAT_CA_MAD_15	MAD	1	8.27694e-20
FRALAT_CA_MAD_16	MAD	1	8.71719e-15
FRALAT_CA_MAD_17	MAD	1	1.53305e-22
FRALAT_CA_MAD_18	MAD	1	4.81787e-20
FRALAT_CA_MAD_19	MAD	1	9.25944e-10
FRALAT_CA_MAD_1	MAD	1	1.11331e-23
FRALAT_CA_MAD_20	MAD	1	1.18656e-18
FRALAT_CA_MAD_2	MAD	1	5.53608e-22
FRALAT_CA_MAD_3	MAD	1	3.07428e-21
FRALAT_CA_MAD_4	MAD	1	1.41649e-18
FRALAT_CA_MAD_5	MAD	1	2.33536e-20
FRALAT_CA_MAD_6	MAD	1	1.29922e-22
FRALAT_CA_MAD_7	MAD	1	1.24955e-08
FRALAT_CA_MAD_8	MAD	1	2.03956e-07
FRALAT_CA_MAD_9	MAD	1	1.00289e-18
FRALAT_CA_MRY_10	MRY	3.33867e-26	1
FRALAT_CA_MRY_11	MRY	3.00326e-27	1
FRALAT_CA_MRY_12	MRY	4.9914e-25	1
FRALAT_CA_MRY_13	MRY	6.52972e-28	1
FRALAT_CA_MRY_14	MRY	1.18968e-26	1
FRALAT_CA_MRY_15	MRY	3.26916e-25	1
FRALAT_CA_MRY_16	MRY	1.00975e-26	1
FRALAT_CA_MRY_17	MRY	4.33906e-25	1
FRALAT_CA_MRY_18	MRY	2.66983e-22	1
FRALAT_CA_MRY_19	MRY	3.1012e-26	1
FRALAT_CA_MRY_1	MRY	8.66524e-21	1
FRALAT_CA_MRY_20	MRY	8.75757e-26	1
FRALAT_CA_MRY_2	MRY	8.03304e-27	1
FRALAT_CA_MRY_3	MRY	7.95473e-20	1
FRALAT_CA_MRY_4	MRY	2.32109e-26	1
FRALAT_CA_MRY_5	MRY	2.57955e-24	1
FRALAT_CA_MRY_6	MRY	3.66221e-24	1
FRALAT_CA_MRY_7	MRY	1.96849e-26	1
FRALAT_CA_MRY_8	MRY	3.63148e-19	1
FRALAT_CA_MRY_9	MRY	9.43471e-29	1
FRALAT_CA_PIT_10	PIT	1	2.12299e-22
FRALAT_CA_PIT_11	PIT	1	7.8474e-19
FRALAT_CA_PIT_12	PIT	1	5.2825e-19
FRALAT_CA_PIT_13	PIT	1	2.48224e-20
FRALAT_CA_PIT_14	PIT	1	9.70602e-19
FRALAT_CA_PIT_15	PIT	1	4.25258e-21
FRALAT_CA_PIT_16	PIT	1	1.6289e-21
FRALAT_CA_PIT_17	PIT	1	5.0458e-20
FRALAT_CA_PIT_18	PIT	1	1.46306e-19
FRALAT_CA_PIT_19	PIT	1	1.80829e-21
FRALAT_CA_PIT_1	PIT	1	4.01772e-19
FRALAT_CA_PIT_20	PIT	1	3.66948e-17
FRALAT_CA_PIT_2	PIT	1	4.87743e-18
FRALAT_CA_PIT_3	PIT	1	7.34901e-19
FRALAT_CA_PIT_4	PIT	1	3.10498e-20
FRALAT_CA_PIT_5	PIT	1	4.82556e-22
FRALAT_CA_PIT_6	PIT	1	1.4126e-19
FRALAT_CA_PIT_7	PIT	1	4.62052e-19
FRALAT_CA_PIT_8	PIT	1	7.18882e-19
FRALAT_CA_PIT_9	PIT	1	3.679e-20
FRALAT_CA_RRR_10	RRR	1	8.07561e-18
FRALAT_CA_RRR_11	RRR	1	5.36491e-18
FRALAT_CA_RRR_12	RRR	1	6.13224e-19
FRALAT_CA_RRR_13	RRR	1	9.68433e-19
FRALAT_CA_RRR_14	RRR	1	5.62108e-20
FRALAT_CA_RRR_15	RRR	1	2.16353e-20
FRALAT_CA_RRR_16	RRR	1	2.32412e-22
FRALAT_CA_RRR_17	RRR	1	1.04224e-25
FRALAT_CA_RRR_19	RRR	1	9.39705e-24
FRALAT_CA_RRR_1	RRR	1	3.75253e-18
FRALAT_CA_RRR_20	RRR	1	8.00466e-19
FRALAT_CA_RRR_2	RRR	1	9.88732e-23
FRALAT_CA_RRR_3	RRR	0.99961	0.000390059
FRALAT_CA_RRR_4	RRR	1	5.23403e-18
FRALAT_CA_RRR_5	RRR	1	4.74367e-07
FRALAT_CA_RRR_7	RRR	1	1.45011e-18
FRALAT_CA_SGR_11	SGR	8.5846e-24	1
FRALAT_CA_SGR_12	SGR	5.89675e-23	1
FRALAT_CA_SGR_13	SGR	1.50399e-21	1
FRALAT_CA_SGR_1	SGR	2.55282e-15	1
FRALAT_CA_SGR_2	SGR	3.73724e-22	1
FRALAT_CA_SGR_3	SGR	1.40773e-19	1
FRALAT_CA_SGR_4	SGR	2.03566e-10	1
FRALAT_CA_SGR_6	SGR	1.20182e-28	1
FRALAT_CA_SGR_7	SGR	4.21567e-19	1
FRALAT_CA_SGR_9	SGR	2.37379e-26	1
FRALAT_CA_SIE_10	SIE	8.94467e-24	1
FRALAT_CA_SIE_11	SIE	2.73066e-25	1
FRALAT_CA_SIE_12	SIE	4.21233e-18	1
FRALAT_CA_SIE_13	SIE	2.86422e-13	1
FRALAT_CA_SIE_14	SIE	1.25772e-17	1
FRALAT_CA_SIE_15	SIE	1.28346e-21	1
FRALAT_CA_SIE_16	SIE	4.03627e-28	1
FRALAT_CA_SIE_17	SIE	3.04244e-28	1
FRALAT_CA_SIE_1	SIE	1.36234e-14	1
FRALAT_CA_SIE_2	SIE	5.33484e-24	1
FRALAT_CA_SIE_3	SIE	2.27986e-15	1
FRALAT_CA_SIE_4	SIE	1.65086e-19	1
FRALAT_CA_SIE_5	SIE	6.5017e-23	1
FRALAT_CA_SIE_6	SIE	2.9989e-26	1
FRALAT_CA_SIE_7	SIE	3.39337e-21	1
FRALAT_CA_SIE_8	SIE	1.59034e-24	1
FRALAT_CA_SIE_9	SIE	2.60808e-20	1
FRALAT_CA_SNF_10	SNF	6.16475e-24	1
FRALAT_CA_SNF_11	SNF	2.3379e-19	1
FRALAT_CA_SNF_12	SNF	4.70983e-06	0.999995
FRALAT_CA_SNF_13	SNF	1.73206e-21	1
FRALAT_CA_SNF_14	SNF	2.99166e-23	1
FRALAT_CA_SNF_15	SNF	8.56532e-21	1
FRALAT_CA_SNF_16	SNF	2.30387e-22	1
FRALAT_CA_SNF_17	SNF	8.05593e-24	1
FRALAT_CA_SNF_18	SNF	2.9622e-22	1
FRALAT_CA_SNF_19	SNF	5.97164e-21	1
FRALAT_CA_SNF_20	SNF	8.45694e-25	1
FRALAT_CA_SNF_21	SNF	8.44553e-24	1
FRALAT_CA_SNF_22	SNF	2.47227e-26	1
FRALAT_CA_SNF_23	SNF	4.27156e-22	1
FRALAT_CA_SNF_24	SNF	2.90764e-20	1
FRALAT_CA_SNF_25	SNF	3.85826e-25	1
FRALAT_CA_SNF_26	SNF	8.00001e-24	1
FRALAT_CA_SNF_27	SNF	4.83166e-26	1
FRALAT_CA_SNF_28	SNF	6.39069e-10	1
FRALAT_CA_SNF_29	SNF	1.47772e-34	1
FRALAT_CA_SNF_30	SNF	1.0026e-14	1
FRALAT_CA_SRF_10	SRF	1	2.358e-19
FRALAT_CA_SRF_11	SRF	1	6.99918e-20
FRALAT_CA_SRF_12	SRF	1	9.8129e-20
FRALAT_CA_SRF_13	SRF	1	6.64764e-17
FRALAT_CA_SRF_14	SRF	1	2.97874e-16
FRALAT_CA_SRF_15	SRF	1	6.00505e-22
FRALAT_CA_SRF_16	SRF	1	5.61169e-20
FRALAT_CA_SRF_17	SRF	1	8.80526e-22
FRALAT_CA_SRF_18	SRF	1	5.09075e-20
FRALAT_CA_SRF_1	SRF	1	5.62077e-15
FRALAT_CA_SRF_20	SRF	1	5.21781e-20
FRALAT_CA_SRF_2	SRF	1	1.10377e-13
FRALAT_CA_SRF_3	SRF	1	9.43231e-23
FRALAT_CA_SRF_4	SRF	1	4.89754e-19
FRALAT_CA_SRF_5	SRF	1	6.61011e-19
FRALAT_CA_SRF_6	SRF	1	6.57244e-20
FRALAT_CA_SRF_7	SRF	1	1.3732e-19
FRALAT_CA_SRF_8	SRF	1	1.88788e-21
FRALAT_CA_SRF_9	SRF	1	2.57959e-24
FRALAT_OR_AGR_10	AGR	1	6.60092e-18
FRALAT_OR_AGR_11	AGR	1	2.92697e-20
FRALAT_OR_AGR_12	AGR	1	1.36072e-17
FRALAT_OR_AGR_13	AGR	1	7.95551e-17
FRALAT_OR_AGR_14	AGR	1	4.72006e-18
FRALAT_OR_AGR_15	AGR	1	3.8635e-17
FRALAT_OR_AGR_16	AGR	1	5.61701e-23
FRALAT_OR_AGR_17	AGR	1	7.24982e-17
FRALAT_OR_AGR_18	AGR	1	3.17494e-18
FRALAT_OR_AGR_19	AGR	1	4.47653e-16
FRALAT_OR_AGR_1	AGR	1	3.12909e-16
FRALAT_OR_AGR_20	AGR	1	4.30918e-15
FRALAT_OR_AGR_2	AGR	1	6.36218e-21
FRALAT_OR_AGR_3	AGR	1	6.46188e-21
FRALAT_OR_AGR_4	AGR	1	1.74386e-25
FRALAT_OR_AGR_5	AGR	1	9.74142e-18
FRALAT_OR_AGR_6	AGR	1	7.90042e-22
FRALAT_OR_AGR_7	AGR	1	4.53568e-17
FRALAT_OR_AGR_8	AGR	1	1.66074e-20
FRALAT_OR_AGR_9	AGR	1	6.20168e-19
FRALAT_OR_AVL_10	AVL	1	3.93316e-17
FRALAT_OR_AVL_11	AVL	1	9.1618e-22
FRALAT_OR_AVL_12	AVL	1	1.44744e-23
FRALAT_OR_AVL_13	AVL	1	6.08276e-20
FRALAT_OR_AVL_14	AVL	1	6.80649e-19
FRALAT_OR_AVL_1	AVL	1	1.49671e-09
FRALAT_OR_AVL_2	AVL	1	1.2732e-21
FRALAT_OR_AVL_3	AVL	1	1.31289e-20
FRALAT_OR_AVL_4	AVL	1	9.0324e-19
FRALAT_OR_AVL_5	AVL	1	9.28474e-18
FRALAT_OR_AVL_6	AVL	1	5.77776e-18
FRALAT_OR_AVL_7	AVL	1	3.14864e-20
FRALAT_OR_AVL_8	AVL	1	2.05427e-19
FRALAT_OR_AVL_9	AVL	1	3.19965e-23
FRALAT_OR_CBP_10	CBP	1	6.35566e-20
FRALAT_OR_CBP_11	CBP	1	8.10996e-20
FRALAT_OR_CBP_12	CBP	1	4.06994e-21
FRALAT_OR_CBP_13	CBP	1	1.68952e-19
FRALAT_OR_CBP_14	CBP	1	1.86476e-18
FRALAT_OR_CBP_15	CBP	1	6.00009e-14
FRALAT_OR_CBP_16	CBP	1	1.08149e-21
FRALAT_OR_CBP_17	CBP	1	1.22947e-20
FRALAT_OR_CBP_18	CBP	1	3.17738e-18
FRALAT_OR_CBP_19	CBP	1	3.8677e-19
FRALAT_OR_CBP_20	CBP	1	1.17401e-18
FRALAT_OR_CBP_2	CBP	1	2.72841e-22
FRALAT_OR_CBP_3	CBP	1	1.66305e-20
FRALAT_OR_CBP_4	CBP	1	2.1395e-18
FRALAT_OR_CBP_5	CBP	1	6.28583e-24
FRALAT_OR_CBP_6	CBP	1	1.04093e-22
FRALAT_OR_CBP_7	CBP	1	1.02459e-20
FRALAT_OR_CBP_8	CBP	1	2.01498e-17
FRALAT_OR_CBP_9	CBP	1	4.48505e-22
FRALAT_OR_CCR_10	CCR	1	1.18556e-17
FRALAT_OR_CCR_11	CCR	1	8.85159e-19
FRALAT_OR_CCR_12	CCR	1	1.6751e-16
FRALAT_OR_CCR_13	CCR	1	1.77577e-16
FRALAT_OR_CCR_14	CCR	1	1.67784e-10
FRALAT_OR_CCR_16	CCR	1	1.09294e-18
FRALAT_OR_CCR_17	CCR	1	7.49038e-17
FRALAT_OR_CCR_18	CCR	1	1.54516e-18
FRALAT_OR_CCR_19	CCR	1	7.96021e-19
FRALAT_OR_CCR_1	CCR	1	2.11384e-18
FRALAT_OR_CCR_20	CCR	1	3.9047e-20
FRALAT_OR_CCR_2	CCR	1	8.38676e-23
FRALAT_OR_CCR_3	CCR	1	7.9499e-18
FRALAT_OR_CCR_4	CCR	1	6.23984e-19
FRALAT_OR_CCR_5	CCR	1	2.61183e-17
FRALAT_OR_CCR_6	CCR	1	1.02731e-16
FRALAT_OR_CCR_8	CCR	1	2.0406e-17
FRALAT_OR_CCR_9	CCR	1	1.65304e-16
FRALAT_OR_CCS_10	CCS	1	1.33829e-18
FRALAT_OR_CCS_11	CCS	1	2.06087e-16
FRALAT_OR_CCS_12	CCS	1	4.74887e-19
FRALAT_OR_CCS_13	CCS	1	3.66858e-18
FRALAT_OR_CCS_14	CCS	1	1.06491e-16
FRALAT_OR_CCS_15	CCS	1	6.72583e-19
FRALAT_OR_CCS_16	CCS	1	4.27617e-19
FRALAT_OR_CCS_17	CCS	1	2.10277e-08
FRALAT_OR_CCS_18	CCS	1	1.07022e-18
FRALAT_OR_CCS_19	CCS	1	6.46661e-16
FRALAT_OR_CCS_1	CCS	1	7.91692e-17
FRALAT_OR_CCS_20	CCS	1	8.02216e-23
FRALAT_OR_CCS_2	CCS	1	3.09756e-14
FRALAT_OR_CCS_3	CCS	1	2.72087e-15
FRALAT_OR_CCS_4	CCS	1	1.01259e-17
FRALAT_OR_CCS_5	CCS	1	5.04099e-16
FRALAT_OR_CCS_6	CCS	1	2.62811e-25
FRALAT_OR_CCS_7	CCS	1	3.13681e-19
FRALAT_OR_CCS_8	CCS	1	4.46353e-20
FRALAT_OR_CCS_9	CCS	1	4.15221e-17
FRALAT_OR_CHE_19	CHE	1	3.16292e-20
FRALAT_OR_CHE_1	CHE	1	1.08331e-11
FRALAT_OR_CHE_7	CHE	1	6.56055e-19
FRALAT_OR_CHE_8	CHE	1	3.74028e-11
FRALAT_OR_DGC_10	DGC	1	6.56763e-22
FRALAT_OR_DGC_11	DGC	1	3.63891e-26
FRALAT_OR_DGC_12	DGC	1	5.18511e-18
FRALAT_OR_DGC_13	DGC	1	1.56178e-21
FRALAT_OR_DGC_14	DGC	1	8.87617e-21
FRALAT_OR_DGC_15	DGC	1	6.24067e-20
FRALAT_OR_DGC_16	DGC	1	8.45824e-22
FRALAT_OR_DGC_17	DGC	1	2.22526e-18
FRALAT_OR_DGC_18	DGC	1	5.31935e-18
FRALAT_OR_DGC_19	DGC	1	4.05152e-25
FRALAT_OR_DGC_1	DGC	1	3.03728e-18
FRALAT_OR_DGC_20	DGC	1	1.74408e-20
FRALAT_OR_DGC_2	DGC	1	3.97659e-17
FRALAT_OR_DGC_3	DGC	1	3.4683e-19
FRALAT_OR_DGC_4	DGC	1	2.03428e-22
FRALAT_OR_DGC_5	DGC	1	2.18228e-20
FRALAT_OR_DGC_6	DGC	1	1.82606e-16
FRALAT_OR_DGC_7	DGC	1	5.10277e-20
FRALAT_OR_DGC_8	DGC	1	8.40529e-17
FRALAT_OR_DGC_9	DGC	1	6.32703e-18
FRALAT_OR_ELK_10	ELK	1	4.819e-19
FRALAT_OR_ELK_11	ELK	1	1.20974e-32
FRALAT_OR_ELK_12	ELK	1	1.90658e-09
FRALAT_OR_ELK_13	ELK	1	3.12516e-46
FRALAT_OR_ELK_14	ELK	1	2.69785e-20
FRALAT_OR_ELK_15	ELK	1	2.44568e-17
FRALAT_OR_ELK_16	ELK	1	2.08228e-48
FRALAT_OR_ELK_17	ELK	1	2.19394e-21
FRALAT_OR_ELK_18	ELK	1	3.76692e-22
FRALAT_OR_ELK_19	ELK	1	9.88792e-26
FRALAT_OR_ELK_20	ELK	1	4.22965e-36
FRALAT_OR_ELK_2	ELK	1	1.27379e-19
FRALAT_OR_ELK_3	ELK	1	1.73877e-12
FRALAT_OR_ELK_4	ELK	1	1.8244e-22
FRALAT_OR_ELK_5	ELK	1	2.19933e-11
FRALAT_OR_ELK_6	ELK	1	1.91532e-18
FRALAT_OR_ELK_8	ELK	1	3.95607e-13
FRALAT_OR_ELK_9	ELK	0.999494	0.000505946
FRALAT_OR_EMI_10	EMI	1	9.98296e-18
FRALAT_OR_EMI_11	EMI	1	1.85512e-16
FRALAT_OR_EMI_12	EMI	1	5.81807e-19
FRALAT_OR_EMI_13	EMI	1	7.82128e-18
FRALAT_OR_EMI_14	EMI	1	1.79605e-18
FRALAT_OR_EMI_15	EMI	1	1.46394e-18
FRALAT_OR_EMI_16	EMI	1	3.84278e-19
FRALAT_OR_EMI_17	EMI	1	1.49601e-17
FRALAT_OR_EMI_18	EMI	1	9.23334e-19
FRALAT_OR_EMI_19	EMI	1	7.52021e-19
FRALAT_OR_EMI_1	EMI	1	7.04951e-18
FRALAT_OR_EMI_20	EMI	1	4.81305e-17
FRALAT_OR_EMI_2	EMI	1	7.96698e-18
FRALAT_OR_EMI_3	EMI	1	1.49379e-19
FRALAT_OR_EMI_4	EMI	1	5.6218e-19
FRALAT_OR_EMI_5	EMI	1	2.52322e-16
FRALAT_OR_EMI_6	EMI	1	1.25508e-22
FRALAT_OR_EMI_7	EMI	1	1.8493e-20
FRALAT_OR_EMI_8	EMI	1	1.14545e-21
FRALAT_OR_EMI_9	EMI	1	3.18e-19
FRALAT_OR_EVR_11_F	EVR	1	2.33559e-23
FRALAT_OR_EVR_12_NA	EVR	1	1.49393e-21
FRALAT_OR_EVR_13_M	EVR	1	7.8419e-23
FRALAT_OR_EVR_14_M	EVR	1	4.0229e-19
FRALAT_OR_EVR_15_M	EVR	1	3.68117e-24
FRALAT_OR_EVR_16_M	EVR	1	1.12198e-27
FRALAT_OR_EVR_17_M	EVR	1	2.20598e-23
FRALAT_OR_EVR_18_M	EVR	1	6.37606e-26
FRALAT_OR_EVR_19_M	EVR	1	5.17228e-23
FRALAT_OR_EVR_20_M	EVR	1	5.93984e-29
FRALAT_OR_EVR_21_M	EVR	1	2.93085e-20
FRALAT_OR_EVR_22_M	EVR	1	2.17206e-13
FRALAT_OR_EVR_23_M	EVR	1	2.28376e-25
FRALAT_OR_EVR_24_F	EVR	1	1.06428e-19
FRALAT_OR_EVR_26_M	EVR	1	4.35885e-20
FRALAT_OR_EVR_2_F	EVR	1	5.40208e-22
FRALAT_OR_EVR_3_F	EVR	1	1.04551e-20
FRALAT_OR_EVR_8_F	EVR	1	1.77528e-22
FRALAT_OR_EVR_9_NA	EVR	1	7.58007e-22
FRALAT_OR_FIN_10	FIN	1	1.17399e-19
FRALAT_OR_FIN_11	FIN	1	1.27418e-23
FRALAT_OR_FIN_12	FIN	1	6.20061e-19
FRALAT_OR_FIN_13	FIN	1	8.19867e-18
FRALAT_OR_FIN_14	FIN	1	1.66479e-19
FRALAT_OR_FIN_15	FIN	1	6.74782e-26
FRALAT_OR_FIN_16	FIN	1	4.01769e-18
FRALAT_OR_FIN_17	FIN	1	9.27199e-20
FRALAT_OR_FIN_18	FIN	1	5.92521e-18
FRALAT_OR_FIN_19	FIN	1	2.77605e-19
FRALAT_OR_FIN_1	FIN	1	5.49777e-18
FRALAT_OR_FIN_20	FIN	1	1.11793e-13
FRALAT_OR_FIN_2	FIN	1	5.26636e-20
FRALAT_OR_FIN_3	FIN	1	3.54427e-23
FRALAT_OR_FIN_4	FIN	1	2.7358e-20
FRALAT_OR_FIN_5	FIN	1	1.31755e-17
FRALAT_OR_FIN_6	FIN	1	1.38855e-17
FRALAT_OR_FIN_7	FIN	1	8.8825e-22
FRALAT_OR_FIN_8	FIN	1	1.03156e-26
FRALAT_OR_FIN_9	FIN	1	6.73523e-17
FRALAT_OR_FLO_10	FLO	1	1.18239e-25
FRALAT_OR_FLO_11	FLO	1	3.44019e-21
FRALAT_OR_FLO_12	FLO	1	5.18991e-19
FRALAT_OR_FLO_13	FLO	1	1.89494e-16
FRALAT_OR_FLO_14	FLO	1	1.85935e-19
FRALAT_OR_FLO_15	FLO	1	1.6455e-18
FRALAT_OR_FLO_16	FLO	1	3.92321e-18
FRALAT_OR_FLO_17	FLO	1	1.05568e-19
FRALAT_OR_FLO_18	FLO	1	5.13013e-23
FRALAT_OR_FLO_19	FLO	1	4.30476e-16
FRALAT_OR_FLO_1	FLO	1	1.24614e-19
FRALAT_OR_FLO_20	FLO	1	3.74901e-18
FRALAT_OR_FLO_2	FLO	1	1.04811e-20
FRALAT_OR_FLO_3	FLO	1	6.00082e-17
FRALAT_OR_FLO_4	FLO	1	1.76461e-20
FRALAT_OR_FLO_5	FLO	1	9.5829e-18
FRALAT_OR_FLO_6	FLO	1	1.76594e-19
FRALAT_OR_FLO_7	FLO	1	2.55646e-20
FRALAT_OR_FLO_8	FLO	1	1.60336e-19
FRALAT_OR_FLO_9	FLO	1	1.82388e-15
FRALAT_OR_FRL_10	FRL	1	2.63815e-19
FRALAT_OR_FRL_11	FRL	1	2.6342e-19
FRALAT_OR_FRL_12	FRL	1	2.87337e-20
FRALAT_OR_FRL_13	FRL	1	6.79734e-18
FRALAT_OR_FRL_14	FRL	1	5.7034e-18
FRALAT_OR_FRL_15	FRL	1	6.20379e-19
FRALAT_OR_FRL_16	FRL	1	1.318e-20
FRALAT_OR_FRL_17	FRL	1	3.45962e-19
FRALAT_OR_FRL_18	FRL	1	4.48153e-20
FRALAT_OR_FRL_19	FRL	1	2.74834e-17
FRALAT_OR_FRL_1	FRL	1	1.21742e-23
FRALAT_OR_FRL_20	FRL	1	6.73097e-17
FRALAT_OR_FRL_2	FRL	1	5.14567e-19
FRALAT_OR_FRL_3	FRL	1	1.02111e-16
FRALAT_OR_FRL_4	FRL	1	1.66121e-17
FRALAT_OR_FRL_5	FRL	1	3.24388e-19
FRALAT_OR_FRL_6	FRL	1	2.59476e-18
FRALAT_OR_FRL_7	FRL	1	6.35147e-24
FRALAT_OR_FRL_8	FRL	1	1.90763e-21
FRALAT_OR_FRL_9	FRL	1	2.63048e-20
FRALAT_OR_ILL_10	ILL	1	1.03415e-22
FRALAT_OR_ILL_11	ILL	1	8.39502e-22
FRALAT_OR_ILL_12	ILL	1	1.87458e-23
FRALAT_OR_ILL_19	ILL	1	1.37288e-23
FRALAT_OR_ILL_6	ILL	0.999999	6.15068e-07
FRALAT_OR_ILL_7	ILL	1	8.67015e-16
FRALAT_OR_ILL_8	ILL	1	1.93693e-19
FRALAT_OR_ILL_9	ILL	1	6.9836e-20
FRALAT_OR_JSN_10_M	JSN	1	3.42693e-21
FRALAT_OR_JSN_11_M	JSN	1	9.79199e-22
FRALAT_OR_JSN_12_F	JSN	1	3.84885e-19
FRALAT_OR_JSN_13_M	JSN	1	1.77465e-18
FRALAT_OR_JSN_14_M	JSN	1	2.31975e-20
FRALAT_OR_JSN_15_M	JSN	1	2.12757e-22
FRALAT_OR_JSN_16_M	JSN	1	4.94554e-19
FRALAT_OR_JSN_17_F	JSN	1	1.72823e-22
FRALAT_OR_JSN_18_M	JSN	1	1.66311e-18
FRALAT_OR_JSN_19_F	JSN	1	4.59352e-20
FRALAT_OR_JSN_1_M	JSN	1	1.02053e-18
FRALAT_OR_JSN_21_F	JSN	1	8.40257e-21
FRALAT_OR_JSN_22_M	JSN	1	2.92107e-27
FRALAT_OR_JSN_23_F	JSN	1	3.93522e-18
FRALAT_OR_JSN_24_F	JSN	1	1.22327e-18
FRALAT_OR_JSN_25_F	JSN	1	2.31027e-21
FRALAT_OR_JSN_26_M	JSN	1	2.11603e-19
FRALAT_OR_JSN_2_M	JSN	1	2.53751e-19
FRALAT_OR_JSN_5_F	JSN	1	5.26645e-18
FRALAT_OR_JSN_7_F	JSN	1	2.65837e-20
FRALAT_OR_JSN_8_M	JSN	1	1.90037e-18
FRALAT_OR_JSN_9_M	JSN	1	4.52941e-18
FRALAT_OR_JWD_10_M	JWD	1	7.99805e-20
FRALAT_OR_JWD_11_M	JWD	1	6.40978e-19
FRALAT_OR_JWD_12_M	JWD	1	6.31084e-19
FRALAT_OR_JWD_13_M	JWD	1	3.59898e-17
FRALAT_OR_JWD_14_M	JWD	1	1.01399e-18
FRALAT_OR_JWD_15_M	JWD	1	1.51991e-18
FRALAT_OR_JWD_16_M	JWD	1	2.87709e-19
FRALAT_OR_JWD_17_M	JWD	1	6.26343e-17
FRALAT_OR_JWD_18_M	JWD	1	1.10757e-19
FRALAT_OR_JWD_19_F	JWD	1	5.71891e-19
FRALAT_OR_JWD_1_M	JWD	1	1.57012e-22
FRALAT_OR_JWD_20_M	JWD	1	3.24178e-20
FRALAT_OR_JWD_21_M	JWD	1	1.14681e-18
FRALAT_OR_JWD_22_M	JWD	1	4.67403e-19
FRALAT_OR_JWD_23_M	JWD	1	1.62808e-20
FRALAT_OR_JWD_2_M	JWD	1	8.94553e-20
FRALAT_OR_JWD_3_M	JWD	1	3.18394e-17
FRALAT_OR_JWD_4_M	JWD	1	1.16787e-30
FRALAT_OR_JWD_5_M	JWD	1	1.48091e-19
FRALAT_OR_JWD_6_M	JWD	1	9.17914e-18
FRALAT_OR_JWD_7_M	JWD	1	1.02998e-19
FRALAT_OR_JWD_8_M	JWD	1	1.32956e-18
FRALAT_OR_JWD_9_F	JWD	1	2.49009e-18
FRALAT_OR_LCL_10	LCL	1	1.35353e-17
FRALAT_OR_LCL_11	LCL	1	3.30147e-19
FRALAT_OR_LCL_12	LCL	1	1.36843e-17
FRALAT_OR_LCL_13	LCL	1	8.20556e-19
FRALAT_OR_LCL_14	LCL	1	5.71913e-20
FRALAT_OR_LCL_15	LCL	1	3.5116e-20
FRALAT_OR_LCL_16	LCL	1	1.67633e-17
FRALAT_OR_LCL_17	LCL	1	2.67995e-16
FRALAT_OR_LCL_18	LCL	1	1.95003e-18
FRALAT_OR_LCL_19	LCL	1	1.22863e-27
FRALAT_OR_LCL_1	LCL	1	2.65766e-19
FRALAT_OR_LCL_20	LCL	1	4.67645e-18
FRALAT_OR_LCL_2	LCL	1	3.28541e-12
FRALAT_OR_LCL_3	LCL	1	1.02921e-16
FRALAT_OR_LCL_4	LCL	1	7.23566e-18
FRALAT_OR_LCL_5	LCL	1	3.6663e-18
FRALAT_OR_LCL_6	LCL	1	2.4721e-18
FRALAT_OR_LCL_7	LCL	1	5.09984e-20
FRALAT_OR_LCL_8	LCL	1	3.51984e-17
FRALAT_OR_LCL_9	LCL	1	1.0742e-18
FRALAT_OR_MOL_10	MOL	1	1.19431e-21
FRALAT_OR_MOL_11	MOL	1	1.08961e-18
FRALAT_OR_MOL_12	MOL	1	1.14689e-19
FRALAT_OR_MOL_13	MOL	1	1.02596e-17
FRALAT_OR_MOL_14	MOL	1	7.02366e-20
FRALAT_OR_MOL_15	MOL	1	4.57677e-22
FRALAT_OR_MOL_16	MOL	1	1.51588e-18
FRALAT_OR_MOL_17	MOL	1	1.20291e-18
FRALAT_OR_MOL_18	MOL	1	2.07893e-16
FRALAT_OR_MOL_19	MOL	1	4.63542e-19
FRALAT_OR_MOL_1	MOL	1	1.67938e-17
FRALAT_OR_MOL_20	MOL	1	7.59664e-18
FRALAT_OR_MOL_2	MOL	1	7.05671e-24
FRALAT_OR_MOL_3	MOL	1	1.1151e-20
FRALAT_OR_MOL_4	MOL	1	8.22442e-18
FRALAT_OR_MOL_5	MOL	1	5.35502e-18
FRALAT_OR_MOL_6	MOL	1	3.16696e-16
FRALAT_OR_MOL_7	MOL	1	2.79533e-17
FRALAT_OR_MOL_8	MOL	1	1.71107e-19
FRALAT_OR_MOL_9	MOL	1	5.68915e-19
FRALAT_OR_PEM_10	PEM	1	1.58389e-21
FRALAT_OR_PEM_11	PEM	1	8.60367e-21
FRALAT_OR_PEM_13	PEM	1	2.24113e-19
FRALAT_OR_PEM_14	PEM	1	3.38032e-18
FRALAT_OR_PEM_15	PEM	1	1.91179e-17
FRALAT_OR_PEM_16	PEM	1	1.42916e-22
FRALAT_OR_PEM_17	PEM	1	8.72392e-21
FRALAT_OR_PEM_18	PEM	1	2.77358e-19
FRALAT_OR_PEM_19	PEM	1	7.45891e-27
FRALAT_OR_PEM_1	PEM	1	2.06261e-25
FRALAT_OR_PEM_20	PEM	1	1.00506e-17
FRALAT_OR_PEM_2	PEM	1	2.61169e-17
FRALAT_OR_PEM_3	PEM	1	4.52686e-24
FRALAT_OR_PEM_4	PEM	1	6.46609e-21
FRALAT_OR_PEM_5	PEM	1	5.18101e-09
FRALAT_OR_PEM_6	PEM	1	1.74787e-20
FRALAT_OR_PEM_7	PEM	1	3.76858e-19
FRALAT_OR_PEM_8	PEM	1	1.58915e-21
FRALAT_OR_PEM_9	PEM	1	3.51012e-18
FRALAT_OR_ROG_11	ROG	1	2.23154e-12
FRALAT_OR_ROG_12	ROG	1	1.95868e-15
FRALAT_OR_ROG_13	ROG	1	3.44869e-10
FRALAT_OR_ROG_15	ROG	1	1.4173e-09
FRALAT_OR_ROG_17	ROG	1	2.96926e-11
FRALAT_OR_ROG_1	ROG	1	1.42407e-14
FRALAT_OR_ROG_20	ROG	1	1.54679e-16
FRALAT_OR_ROG_2	ROG	1	2.22041e-22
FRALAT_OR_ROG_5	ROG	1	5.81839e-16
FRALAT_OR_ROG_6	ROG	1	3.72465e-15
FRALAT_OR_ROG_8	ROG	1	6.59513e-24
FRALAT_OR_RWB_10	RWB	1	1.14916e-21
FRALAT_OR_RWB_11	RWB	1	9.60835e-17
FRALAT_OR_RWB_12	RWB	1	8.96947e-22
FRALAT_OR_RWB_13	RWB	1	3.07718e-23
FRALAT_OR_RWB_14	RWB	1	3.24262e-24
FRALAT_OR_RWB_15	RWB	1	1.38913e-07
FRALAT_OR_RWB_16	RWB	1	7.4534e-19
FRALAT_OR_RWB_17	RWB	1	5.99888e-21
FRALAT_OR_RWB_18	RWB	1	1.65947e-18
FRALAT_OR_RWB_19	RWB	1	1.73908e-18
FRALAT_OR_RWB_1	RWB	1	3.12609e-20
FRALAT_OR_RWB_20	RWB	1	3.53239e-24
FRALAT_OR_RWB_2	RWB	1	1.87246e-20
FRALAT_OR_RWB_3	RWB	1	7.10119e-21
FRALAT_OR_RWB_4	RWB	1	1.27368e-26
FRALAT_OR_RWB_5	RWB	1	1.93994e-22
FRALAT_OR_RWB_6	RWB	1	3.04608e-20
FRALAT_OR_RWB_7	RWB	1	1.85211e-25
FRALAT_OR_RWB_8	RWB	1	1.51668e-21
FRALAT_OR_RWB_9	RWB	1	5.12324e-24
FRALAT_OR_SAN_10	SAN	1	2.78864e-20
FRALAT_OR_SAN_11	SAN	1	3.83007e-18
FRALAT_OR_SAN_12	SAN	1	5.16057e-22
FRALAT_OR_SAN_13	SAN	1	5.68313e-22
FRALAT_OR_SAN_14	SAN	1	1.70887e-22
FRALAT_OR_SAN_1	SAN	1	2.67397e-24
FRALAT_OR_SAN_2	SAN	1	1.40503e-16
FRALAT_OR_SAN_3	SAN	1	9.19903e-19
FRALAT_OR_SAN_4	SAN	1	3.52115e-19
FRALAT_OR_SAN_5	SAN	1	2.95419e-19
FRALAT_OR_SAN_6	SAN	1	3.57388e-22
FRALAT_OR_SAN_7	SAN	1	4.92304e-22
FRALAT_OR_SAN_8	SAN	1	1.55512e-21
FRALAT_OR_SAN_9	SAN	1	1.0694e-19
FRALAT_OR_SIU_10	SIU	1	6.54156e-20
FRALAT_OR_SIU_11	SIU	1	3.28707e-18
FRALAT_OR_SIU_12	SIU	1	1.63345e-19
FRALAT_OR_SIU_13	SIU	1	6.36433e-18
FRALAT_OR_SIU_14	SIU	1	1.18303e-19
FRALAT_OR_SIU_15	SIU	1	4.06976e-20
FRALAT_OR_SIU_16	SIU	1	1.39061e-17
FRALAT_OR_SIU_17	SIU	1	1.67998e-19
FRALAT_OR_SIU_18	SIU	1	1.28562e-19
FRALAT_OR_SIU_19	SIU	1	5.10154e-23
FRALAT_OR_SIU_1	SIU	1	2.18893e-24
FRALAT_OR_SIU_20	SIU	1	4.10678e-22
FRALAT_OR_SIU_2	SIU	1	1.17557e-19
FRALAT_OR_SIU_3	SIU	1	7.06914e-19
FRALAT_OR_SIU_4	SIU	1	2.28192e-20
FRALAT_OR_SIU_5	SIU	1	9.6228e-23
FRALAT_OR_SIU_6	SIU	1	2.6396e-23
FRALAT_OR_SIU_7	SIU	1	2.23261e-20
FRALAT_OR_SIU_8	SIU	1	1.04995e-19
FRALAT_OR_SIU_9	SIU	1	2.14778e-17
FRALAT_OR_SIW_10	SIW	1	4.06314e-18
FRALAT_OR_SIW_11	SIW	1	1.88178e-18
FRALAT_OR_SIW_12	SIW	1	2.31505e-18
FRALAT_OR_SIW_13	SIW	1	3.98379e-20
FRALAT_OR_SIW_14	SIW	1	3.3421e-23
FRALAT_OR_SIW_15	SIW	1	7.51503e-20
FRALAT_OR_SIW_16	SIW	1	1.69177e-20
FRALAT_OR_SIW_17	SIW	1	1.56328e-18
FRALAT_OR_SIW_18	SIW	1	2.34063e-18
FRALAT_OR_SIW_19	SIW	1	1.72762e-20
FRALAT_OR_SIW_1	SIW	1	3.72434e-21
FRALAT_OR_SIW_20	SIW	1	2.27299e-20
FRALAT_OR_SIW_2	SIW	1	1.02856e-18
FRALAT_OR_SIW_3	SIW	1	7.29992e-19
FRALAT_OR_SIW_4	SIW	1	5.54371e-25
FRALAT_OR_SIW_5	SIW	1	4.01189e-20
FRALAT_OR_SIW_6	SIW	1	6.27076e-26
FRALAT_OR_SIW_7	SIW	1	2.59381e-19
FRALAT_OR_SIW_8	SIW	1	2.1521e-22
FRALAT_OR_SIW_9	SIW	1	7.14728e-19
FRALAT_OR_SSO_10	SSO	1	8.66431e-25
FRALAT_OR_SSO_11	SSO	1	3.74411e-22
FRALAT_OR_SSO_12	SSO	1	3.33195e-18
FRALAT_OR_SSO_13	SSO	1	9.17663e-20
FRALAT_OR_SSO_14	SSO	1	1.08189e-26
FRALAT_OR_SSO_15	SSO	1	7.99901e-23
FRALAT_OR_SSO_16	SSO	1	4.81099e-21
FRALAT_OR_SSO_17	SSO	1	3.4579e-20
FRALAT_OR_SSO_18	SSO	1	1.13271e-21
FRALAT_OR_SSO_19	SSO	1	1.13222e-12
FRALAT_OR_SSO_1	SSO	1	2.71735e-20
FRALAT_OR_SSO_20	SSO	1	8.82499e-15
FRALAT_OR_SSO_2	SSO	1	1.67961e-16
FRALAT_OR_SSO_3	SSO	1	7.88232e-22
FRALAT_OR_SSO_4	SSO	1	2.76721e-20
FRALAT_OR_SSO_5	SSO	1	3.4929e-21
FRALAT_OR_SSO_7	SSO	1	5.4774e-23
FRALAT_OR_SSO_8	SSO	1	1.34045e-18
FRALAT_OR_SSO_9	SSO	1	5.22201e-20
FRALAT_OR_ULC_10	ULC	1	9.55657e-20
FRALAT_OR_ULC_11	ULC	1	5.73657e-19
FRALAT_OR_ULC_12	ULC	1	1.46349e-21
FRALAT_OR_ULC_13	ULC	1	1.75806e-23
FRALAT_OR_ULC_14	ULC	1	5.54927e-28
FRALAT_OR_ULC_15	ULC	1	1.28524e-18
FRALAT_OR_ULC_16	ULC	1	7.13101e-18
FRALAT_OR_ULC_17	ULC	1	1.98662e-24
FRALAT_OR_ULC_18	ULC	1	9.84401e-20
FRALAT_OR_ULC_19	ULC	1	2.49048e-21
FRALAT_OR_ULC_1	ULC	1	6.50874e-22
FRALAT_OR_ULC_20	ULC	1	4.54438e-23
FRALAT_OR_ULC_2	ULC	1	4.0902e-19
FRALAT_OR_ULC_3	ULC	1	2.47412e-18
FRALAT_OR_ULC_4	ULC	1	6.61379e-25
FRALAT_OR_ULC_5	ULC	1	1.68235e-22
FRALAT_OR_ULC_8	ULC	1	5.73649e-20
FRALAT_OR_ULC_9	ULC	1	3.9597e-20
FRALAT_OR_WPD_10	WPD	1	1.51622e-21
FRALAT_OR_WPD_12	WPD	1	9.08853e-21
FRALAT_OR_WPD_15	WPD	1	8.61252e-18
FRALAT_OR_WPD_17	WPD	1	3.89456e-20
FRALAT_OR_WPD_18	WPD	0.00169533	0.998305
FRALAT_OR_WPD_19	WPD	1	1.33886e-14
FRALAT_OR_WPD_1	WPD	1	5.09124e-20
FRALAT_OR_WPD_20	WPD	1	5.49153e-19
FRALAT_OR_WPD_2	WPD	1	1.11756e-19
FRALAT_OR_WPD_3	WPD	1	3.49922e-20
FRALAT_OR_WPD_4	WPD	1	1.70187e-17
FRALAT_OR_WPD_5	WPD	1	2.05661e-20
FRALAT_OR_WPD_6	WPD	1	5.25786e-24
FRALAT_OR_WPD_7	WPD	0.186631	0.813369
FRALAT_OR_WPD_8	WPD	1	2.52677e-20
FRALAT_OR_WPD_9	WPD	1	1.9093e-23
FRALAT_OR_YIH_10	YIH	1	1.32751e-20
FRALAT_OR_YIH_11	YIH	1	9.06407e-27
FRALAT_OR_YIH_13	YIH	1	7.47247e-23
FRALAT_OR_YIH_14	YIH	1	1.66328e-18
FRALAT_OR_YIH_15	YIH	1	1.69538e-21
FRALAT_OR_YIH_16	YIH	1	3.32463e-27
FRALAT_OR_YIH_17	YIH	1	1.22445e-14
FRALAT_OR_YIH_18	YIH	1	2.10139e-21
FRALAT_OR_YIH_19	YIH	1	4.42882e-17
FRALAT_OR_YIH_1	YIH	1	8.01472e-23
FRALAT_OR_YIH_20	YIH	1	1.29783e-11
FRALAT_OR_YIH_2	YIH	1	1.10611e-26
FRALAT_OR_YIH_3	YIH	1	1.22758e-19
FRALAT_OR_YIH_4	YIH	1	2.7723e-17
FRALAT_OR_YIH_5	YIH	1	1.29893e-24
FRALAT_OR_YIH_6	YIH	1	3.0724e-25
FRALAT_OR_YIH_7	YIH	1	1.26225e-20
FRALAT_WA_BGR_1_F	BGR	1	5.16083e-21
FRALAT_WA_BGR_1_M	BGR	1	3.05496e-22
FRALAT_WA_BGR_2_M	BGR	1	6.83361e-20
FRALAT_WA_BGR_3_M	BGR	1	8.76548e-18
FRALAT_WA_BGR_4_M	BGR	1	2.22191e-23
FRALAT_WA_BPR_1_F	BPR	1	1.71241e-18
FRALAT_WA_BPR_1_M	BPR	1	4.73741e-18
FRALAT_WA_BPR_2_M	BPR	1	2.77883e-19
FRALAT_WA_BPR_3_M	BPR	1	9.79085e-17
FRALAT_WA_BPR_4_M	BPR	1	4.9941e-21
FRALAT_WA_CAR_1_F	CAR	1	1.7175e-21
FRALAT_WA_CAR_1_M	CAR	1	3.49482e-20
FRALAT_WA_CAR_2_F	CAR	1	3.71695e-21
FRALAT_WA_CAR_2_M	CAR	1	1.55962e-22
FRALAT_WA_CAR_3_M	CAR	1	2.39853e-20
FRALAT_WA_CAR_4_M	CAR	1	2.47283e-25
FRALAT_WA_CLA_1_F	CLA	1	3.20226e-20
FRALAT_WA_CLA_1_M	CLA	1	3.00573e-24
FRALAT_WA_CLA_2_F	CLA	1	3.32928e-23
FRALAT_WA_CLA_2_M	CLA	1	9.17736e-21
FRALAT_WA_CLA_3_F	CLA	1	1.87514e-18
FRALAT_WA_CLA_3_M	CLA	1	4.85396e-20
FRALAT_WA_CLA_4_F	CLA	1	1.24802e-20
FRALAT_WA_CLA_4_M	CLA	1	4.09785e-19
FRALAT_WA_CLA_5_F	CLA	1	7.74167e-20
FRALAT_WA_CLA_6_F	CLA	1	7.86747e-21
FRALAT_WA_FAL_1_F	FAL	1	9.1516e-24
FRALAT_WA_FAL_1_M	FAL	1	2.01021e-20
FRALAT_WA_FAL_2_F	FAL	1	1.83352e-21
FRALAT_WA_FAL_2_M	FAL	1	3.67222e-19
FRALAT_WA_FAL_3_F	FAL	1	2.98917e-19
FRALAT_WA_FAL_3_M	FAL	1	1.66661e-23
FRALAT_WA_FAL_4_M	FAL	1	3.23355e-23
FRALAT_WA_LIP_10	LIP	1	2.19759e-22
FRALAT_WA_LIP_11	LIP	1	3.50419e-27
FRALAT_WA_LIP_12	LIP	1	5.14732e-21
FRALAT_WA_LIP_14	LIP	1	1.69861e-18
FRALAT_WA_LIP_15	LIP	1	1.98975e-23
FRALAT_WA_LIP_16	LIP	1	4.21252e-21
FRALAT_WA_LIP_17	LIP	1	1.00879e-24
FRALAT_WA_LIP_18	LIP	1	5.68256e-26
FRALAT_WA_LIP_19	LIP	1	2.30132e-24
FRALAT_WA_LIP_1	LIP	1	6.25497e-22
FRALAT_WA_LIP_20	LIP	1	1.05963e-15
FRALAT_WA_LIP_2	LIP	1	8.55413e-23
FRALAT_WA_LIP_3	LIP	1	2.40289e-20
FRALAT_WA_LIP_4	LIP	1	1.63911e-26
FRALAT_WA_LIP_5	LIP	1	5.62922e-24
FRALAT_WA_LIP_6	LIP	1	2.34459e-27
FRALAT_WA_LIP_7	LIP	1	3.94706e-20
FRALAT_WA_LIP_8	LIP	1	3.13332e-21
FRALAT_WA_LIP_9	LIP	1	2.27118e-27
FRALAT_WA_MIL_10_F	MIL	1	1.30234e-22
FRALAT_WA_MIL_11_F	MIL	1	8.00705e-21
FRALAT_WA_MIL_12_F	MIL	1	3.18005e-23
FRALAT_WA_MIL_13_F	MIL	1	3.36389e-20
FRALAT_WA_MIL_14_F	MIL	1	2.18631e-24
FRALAT_WA_MIL_15_F	MIL	1	8.68045e-22
FRALAT_WA_MIL_16_F	MIL	1	3.45054e-21
FRALAT_WA_MIL_17_F	MIL	1	2.31149e-24
FRALAT_WA_MIL_18_F	MIL	1	1.21407e-20
FRALAT_WA_MIL_1_F	MIL	1	1.53052e-20
FRALAT_WA_MIL_1_M	MIL	1	2.83696e-20
FRALAT_WA_MIL_2_F	MIL	1	1.86808e-28
FRALAT_WA_MIL_2_M	MIL	1	1.46899e-25
FRALAT_WA_MIL_3_F	MIL	1	9.15963e-24
FRALAT_WA_MIL_3_M	MIL	1	1.33085e-18
FRALAT_WA_MIL_4_F	MIL	1	1.22898e-20
FRALAT_WA_MIL_4_M	MIL	1	8.39886e-24
FRALAT_WA_MIL_5_F	MIL	1	1.38429e-25
FRALAT_WA_MIL_6_F	MIL	1	4.58488e-21
FRALAT_WA_MIL_7_F	MIL	1	8.10768e-20
FRALAT_WA_MIL_8_F	MIL	1	3.29878e-21
FRALAT_WA_MIL_9_F	MIL	1	4.55843e-22
FRALAT_WA_MP2_10	MP2	1	3.8345e-21
FRALAT_WA_MP2_11	MP2	1	3.58182e-20
FRALAT_WA_MP2_12	MP2	1	8.38494e-21
FRALAT_WA_MP2_13	MP2	1	1.31099e-20
FRALAT_WA_MP2_14	MP2	1	4.89393e-18
FRALAT_WA_MP2_15	MP2	1	7.40401e-20
FRALAT_WA_MP2_16	MP2	1	1.43621e-20
FRALAT_WA_MP2_17	MP2	1	6.78973e-19
FRALAT_WA_MP2_18	MP2	1	6.12591e-20
FRALAT_WA_MP2_19	MP2	1	1.55363e-25
FRALAT_WA_MP2_1	MP2	1	2.16773e-21
FRALAT_WA_MP2_20	MP2	1	9.18189e-26
FRALAT_WA_MP2_2	MP2	1	3.4188e-21
FRALAT_WA_MP2_3	MP2	1	2.02826e-19
FRALAT_WA_MP2_4	MP2	1	1.95795e-28
FRALAT_WA_MP2_5	MP2	1	2.22928e-20
FRALAT_WA_MP2_6	MP2	1	6.14361e-20
FRALAT_WA_MP2_7	MP2	1	2.28985e-21
FRALAT_WA_MP2_8	MP2	1	1.01927e-19
FRALAT_WA_MP2_9	MP2	1	7.76331e-21
FRALAT_WA_MRY_10	MYP	1	1.53868e-23
FRALAT_WA_MRY_11	MYP	1	7.06866e-24
FRALAT_WA_MRY_12	MYP	1	3.85018e-23
FRALAT_WA_MRY_13	MYP	1	6.30133e-24
FRALAT_WA_MRY_14	MYP	1	1.6465e-22
FRALAT_WA_MRY_1	MYP	1	8.9753e-19
FRALAT_WA_MRY_2	MYP	1	3.82585e-21
FRALAT_WA_MRY_3	MYP	1	7.82107e-27
FRALAT_WA_MRY_4	MYP	1	1.04876e-24
FRALAT_WA_MRY_5	MYP	1	1.11326e-26
FRALAT_WA_MRY_6	MYP	1	5.34401e-25
FRALAT_WA_MRY_7	MYP	1	1.57969e-22
FRALAT_WA_MRY_8	MYP	1	2.13081e-24
FRALAT_WA_MRY_9	MYP	1	3.58927e-24
FRALAT_WA_PAC_1_F	PAC	1	1.25847e-18
FRALAT_WA_PAC_1_M	PAC	1	5.09778e-25
FRALAT_WA_PAC_2_F	PAC	1	1.62453e-22
FRALAT_WA_PAC_2_M	PAC	1	1.36783e-22
FRALAT_WA_PAC_3_F	PAC	1	1.53293e-25
FRALAT_WA_PAC_3_M	PAC	1	2.12075e-20
FRALAT_WA_PAC_4_F	PAC	1	7.10619e-24
FRALAT_WA_PAC_4_M	PAC	1	4.62336e-21
FRALAT_WA_RDL_10	RDL	1	2.08523e-22
FRALAT_WA_RDL_11	RDL	1	1.70357e-21
FRALAT_WA_RDL_12	RDL	1	1.87315e-23
FRALAT_WA_RDL_13	RDL	1	4.14827e-24
FRALAT_WA_RDL_14	RDL	1	2.55369e-20
FRALAT_WA_RDL_15	RDL	1	1.09588e-21
FRALAT_WA_RDL_16	RDL	1	2.24063e-21
FRALAT_WA_RDL_17	RDL	1	6.82838e-23
FRALAT_WA_RDL_18	RDL	1	5.41494e-22
FRALAT_WA_RDL_19	RDL	1	5.21873e-20
FRALAT_WA_RDL_1	RDL	1	6.0668e-26
FRALAT_WA_RDL_20	RDL	1	6.74034e-21
FRALAT_WA_RDL_2	RDL	1	5.232e-22
FRALAT_WA_RDL_3	RDL	1	5.0213e-20
FRALAT_WA_RDL_4	RDL	1	1.15866e-18
FRALAT_WA_RDL_5	RDL	1	8.41196e-20
FRALAT_WA_RDL_6	RDL	1	5.07988e-22
FRALAT_WA_RDL_7	RDL	1	4.36333e-24
FRALAT_WA_RDL_8	RDL	1	1.45875e-19
FRALAT_WA_RDL_9	RDL	1	8.05598e-22
FRALAT_WA_RON_1_F	RON	1	5.49644e-31
FRALAT_WA_RON_1_M	RON	1	1.96122e-23
FRALAT_WA_RON_2_F	RON	1	1.43373e-24
FRALAT_WA_RON_3_F	RON	1	1.75248e-24
FRALAT_WA_WIN_1_F	WIN	1	1.18029e-17
FRALAT_WA_WIN_1_M	WIN	1	1.25009e-21
FRALAT_WA_WIN_2_F	WIN	1	4.55158e-23
FRALAT_WA_WIN_2_M	WIN	1	6.08766e-27
FRALAT_WA_WIN_3_F	WIN	1	2.61424e-23
FRALAT_WA_WIN_3_M	WIN	1	1.05281e-21
FRALAT_WA_WIN_4_M	WIN	1	3.52629e-24
