## Supplementary material for "Genomics-driven monitoring of *Fraxinus latifolia* (Oregon Ash) for conservation and EAB-resistance breeding": Table S3

### Sheet: TableS3
Table S3. Results from StrataG LD-Ne estimation.
Population	Harmonic mean of sample size across pairwise comparisons of loci	Number of comparisons	Mean r^2	Mean expected r^2	Ne	Lower confidence interval	Upper confidence interval
AGR	6712503720	335625186	0.0625219	0.05825	75.9014	75.7288	76.0746
ASH	789137127	87681903	0.200097	0.157393	3.90277	3.89736	3.90819
AVL	2500337700	178595550	0.0905376	0.0892388	254.562	250.903	258.327
BGR	1265343765	253068753	0.406252	0.3608	3.66684	3.66114	3.67256
BPR	1465855025	293171005	0.392344	0.3608	7.74183	7.71731	7.76641
BRC	6409251720	320462586	0.0688219	0.05825	29.3027	29.2707	29.3347
BRN	5057776100	252888805	0.0643603	0.05825	52.3973	52.2972	52.4978
CAR	1533432816	255572136	0.291402	0.2763	19.76	19.6853	19.8351
CBP	4044542559	212870661	0.0660472	0.061836	77.0279	76.7925	77.2646
CCR	6962817690	386823205	0.0666645	0.0658926	429.745	424.552	435.065
CCS	3539477820	176973891	0.0591268	0.05825	378.109	372.84	383.526
CHE	44755260	11188815	0.620707	0.50605	1.45361	1.44711	1.46015
CHI	9752816700	487640835	0.0637764	0.05825	58.1703	58.0829	58.2579
CLA	3133881300	313388130	0.137399	0.1369	665.448	637.874	695.497
CNR	1902330560	95116528	0.0856999	0.05825	9.49633	9.48465	9.50802
DGC	4932174720	246608736	0.0613726	0.05825	104.638	104.269	105.01
DUN	77401680	4837605	0.0831635	0.0758313	43.2876	42.6447	43.9478
EEL	7264372560	363218628	0.0650603	0.05825	46.7794	46.7113	46.8476
ELK	473258268	26292126	0.0736847	0.0658926	40.5972	40.3789	40.8175
EMI	7791634820	389581741	0.0678579	0.05825	32.4827	32.4481	32.5173
EVR	4277538210	225133590	0.0621237	0.061836	1156.5	1112.05	1204.62
FAL	2085041196	297863028	0.229046	0.221984	45.0323	44.7871	45.28
FIN	3922974420	196148721	0.0680508	0.05825	31.7967	31.7498	31.8437
FLO	3397570560	169878528	0.0653545	0.05825	44.7483	44.6565	44.8405
FRL	6567687560	328384378	0.0611733	0.05825	111.917	111.553	112.283
HUM	758728100	37936405	0.0637356	0.05825	58.6195	58.3029	58.9392
ILL	445083408	55635426	0.193374	0.18455	35.578	35.2715	35.8892
IND	7611253320	380562666	0.0614991	0.05825	100.479	100.204	100.756
JSN	7174926660	326133030	0.0576639	0.0522008	58.8702	58.7714	58.9693
JWD	10057126694	437266378	0.0545404	0.049628	65.7179	65.6181	65.818
KLA	9439334520	471966726	0.0671166	0.05825	35.3955	35.3591	35.432
LCL	8233743300	411687165	0.0637186	0.05825	58.8088	58.7118	58.9061
LIP	704500354	37078966	0.0642925	0.061836	133.594	131.995	135.23
MAD	1771427900	88571395	0.0642573	0.05825	53.3344	53.1598	53.51
MIL	5657457982	257157181	0.0604907	0.0522008	38.0206	37.9698	38.0715
MOL	7077994200	353899710	0.0591171	0.05825	382.344	378.52	386.245
MP2	5311411620	265570581	0.0737466	0.05825	19.1899	19.1722	19.2075
MYP	2348459204	167747086	0.0935499	0.0892388	75.1907	74.8329	75.5517
PAC	2206274840	275784355	0.190879	0.18455	50.5079	50.2436	50.7748
PEM	376636164	19822956	0.0647719	0.061836	111.43	109.89	113.011
PIT	7728122000	386406100	0.0587631	0.05825	647.557	637.232	658.218
RDL	6613898060	330694903	0.064729	0.05825	49.2875	49.2091	49.3661
ROG	36199845	3290895	0.121961	0.120949	327.063	275.858	401.185
RON	605485200	151371300	0.593155	0.50605	1.91341	1.91048	1.91635
RRR	1560058080	97503630	0.079455	0.0758313	89.8666	89.3035	90.4364
RWB	2812832120	140641606	0.0641474	0.05825	54.3704	54.2269	54.5147
SAN	3878097342	277006953	0.104277	0.0892388	19.8547	19.8288	19.8807
SIU	3840228120	192011406	0.0640918	0.05825	54.909	54.7838	55.0347
SIW	5125016820	256250841	0.0609499	0.05825	121.355	120.874	121.84
SRF	4534475932	238656628	0.0636272	0.061836	184.002	182.823	185.196
SSO	1351746564	71144556	0.0640258	0.061836	150.123	148.674	151.6
ULC	1009618848	56089936	0.0821633	0.0658926	18.1502	18.1114	18.1892
WIN	1824470872	260638696	0.227162	0.221984	62.2266	61.7448	62.7155
WPD	1306524960	81657810	0.0794883	0.0758313	89.0298	88.4256	89.6418
YIH	1014801417	59694201	0.0725561	0.0705163	161.316	159.256	163.428
